# A meta-analysis of bulk RNA-seq datasets identifies potential biomarkers and repurposable therapeutics against Alzheimer’s disease

**DOI:** 10.1101/2023.09.17.558173

**Authors:** Anika Bushra Lamisa, Ishtiaque Ahammad, Arittra Bhattacharjee, Mohammad Uzzal Hossain, Ahmed Ishtiaque, Zeshan Mahmud Chowdhury, Keshob Chandra Das, Md Salimullah, Chaman Ara Keya

**Author notes:** These authors have contributed equally (Anika Bushra Lamisa, Ishtiaque Ahammad, Arittra Bhattacharjee).

## Abstract

Alzheimer’s disease (AD) poses a major challenge due to its impact on the elderly population and the lack of effective early diagnosis and treatment options. In an effort to address this issue, a study focused on identifying potential biomarkers and therapeutic agents for AD was carried out. Using RNA-Seq data from AD patients and healthy individuals, 12 differentially expressed genes (DEGs) were identified, with 9 expressing upregulation (*ISG15, HRNR, MTATP8P1, MTCO3P12, DTHD1, DCX, ST8SIA2, NNAT,* and *PCDH11Y*) and 3 expressing downregulation (*LTF, XIST,* and *TTR*). Among them, *TTR* exhibited the lowest gene expression profile. Interestingly, functional analysis tied *TTR* to amyloid fiber formation and neutrophil degranulation through enrichment analysis. These findings suggested the potential of *TTR* as a diagnostic biomarker for AD. Additionally, druggability analysis revealed that the FDA-approved drug Levothyroxine might be effective against the Transthyretin protein encoded by the *TTR* gene. Molecular docking and dynamics simulation studies of Levothyroxine and Transthyretin suggested that this drug could be repurposed to treat AD. However, additional studies using in vitro and in vivo models are necessary before these findings can be applied in clinical applications.
