## Supplementary Table 1 for "A meta-analysis of bulk RNA-seq datasets identifies potential biomarkers and repurposable therapeutics against Alzheimer’s disease"

### Sheet: Sheet1
GO Biological Process	P-value
Positive Regulation Of Osteoblast Proliferation (GO:0033690)	0.00299665
ISG15-protein Conjugation (GO:0032020)	0.00299665
Regulation Of Osteoclast Development (GO:2001204)	0.003595
Purine-Containing Compound Metabolic Process (GO:0072521)	0.00419302
Regulation Of Tumor Necrosis Factor Superfamily Cytokine Production (GO:1903555)	0.0047907
Purine Nucleobase Metabolic Process (GO:0006144)	0.00538806
Positive Regulation Of Toll-Like Receptor 4 Signaling Pathway (GO:0034145)	0.00598509
Negative Regulation Of Lipopolysaccharide-Mediated Signaling Pathway (GO:0031665)	0.00598509
Negative Regulation By Host Of Viral Process (GO:0044793)	0.000592151
Bone Morphogenesis (GO:0060349)	0.00836994
Negative Regulation Of ATP-dependent Activity (GO:0032780)	0.00956039
GO Cellular Component	P-value
Endocytic Vesicle Lumen (GO:0071682)	0.0125308
Tertiary Granule Lumen (GO:1904724)	0.0313489
Specific Granule Lumen (GO:0035580)	0.0360018
Azurophil Granule Lumen (GO:0035578)	0.00125537
Phagocytic Vesicle (GO:0045335)	0.0583926
Azurophil Granule (GO:0042582)	0.00374286
Recycling Endosome (GO:0055037)	0.091361
Specific Granule (GO:0042581)	0.091361
Vacuolar Lumen (GO:0005775)	0.00403115
GO Molecular Function	P-value
Cysteine-Type Endopeptidase Inhibitor Activity (GO:0004869)	0.0131239
Iron Ion Binding (GO:0005506)	0.0330961
Protein Serine/Threonine Kinase Activator Activity (GO:0043539)	0.0330961
Protein Kinase Activator Activity (GO:0030295)	0.0515544
Endopeptidase Inhibitor Activity (GO:0004866)	0.0651855
Transition Metal Ion Binding (GO:0046914)	0.241827
Pathway	Library	P-value
RIG-I-like receptor signaling pathway	KEGG 2021 Human	0.04121
Thyroid hormone synthesis	KEGG 2021 Human	0.0441
Metal Sequestration By Antimicrobial Proteins R-HSA-6799990	Reactome_2022	0.003595
Neurofascin Interactions R-HSA-447043	Reactome_2022	0.004193
Diseases Associated With Visual Transduction R-HSA-2474795	Reactome_2022	0.007774
Amyloid Fiber Formation R-HSA-977225	Reactome_2022	0.000991

### Sheet: Sheet2
Gene Ontology
Downregulated
GO Biological Process	P-value	Adjusted p-value
Positive Regulation Of Osteoblast Proliferation (GO:0033690)	0.000749831	0.0115865
Regulation Of Osteoclast Development (GO:2001204)	0.000899754	0.0115865
Purine-Containing Compound Metabolic Process (GO:0072521)	0.00104966	0.0115865
Regulation Of Tumor Necrosis Factor Superfamily Cytokine Production (GO:1903555)	0.00119955	0.0115865
Purine Nucleobase Metabolic Process (GO:0006144)	0.00134943	0.0115865
Positive Regulation Of Toll-Like Receptor 4 Signaling Pathway (GO:0034145)	0.00149929	0.0115865
Negative Regulation Of Lipopolysaccharide-Mediated Signaling Pathway (GO:0031665)	0.00149929	0.0115865
Negative Regulation By Host Of Viral Process (GO:0044793)	0.00179898	0.0115865
Bone Morphogenesis (GO:0060349)	0.0020986	0.0115865
GO Cellular Component	P-value	Adjusted p-value
Secretory Granule Lumen (GO:0034774)	0.000738754	0.0110813
Endocytic Vesicle Lumen (GO:0071682)	0.0031468	0.023601
Tertiary Granule Lumen (GO:1904724)	0.00792926	0.0328701
Specific Granule Lumen (GO:0035580)	0.00912248	0.0328701
Azurophil Granule Lumen (GO:0035578)	0.0132912	0.0328701
Phagocytic Vesicle (GO:0045335)	0.0149257	0.0328701
Azurophil Granule (GO:0042582)	0.0230713	0.0328701
Recycling Endosome (GO:0055037)	0.0236619	0.0328701
Specific Granule (GO:0042581)	0.0236619	0.0328701
Vacuolar Lumen (GO:0005775)	0.0239571	0.0328701
GO Molecular Function	P-value	Adjusted p-value
Cysteine-Type Endopeptidase Inhibitor Activity (GO:0004869)	0.00329648	0.0167537
Iron Ion Binding (GO:0005506)	0.00837683	0.0167537
Protein Serine/Threonine Kinase Activator Activity (GO:0043539)	0.00837683	0.0167537
Protein Kinase Activator Activity (GO:0030295)	0.0131425	0.0197138
Endopeptidase Inhibitor Activity (GO:0004866)	0.0167068	0.0200481
Upregulated
GO Biological Process	P-value	Adjusted p-value
ISG15-protein Conjugation (GO:0032020)	0.00224816	0.0486283
Modification-Dependent Macromolecule Catabolic Process (GO:0043632)	0.00359491	0.0486283
Response To Type I Interferon (GO:0034340)	0.00404347	0.0486283
Central Nervous System Development (GO:0007417)	0.00672637	0.0486283
GO Cellular Component	P-value	Adjusted p-value
Cornified Envelope (GO:0001533)	0.0183	0.2281
Azurophil Granule Lumen (GO:0035578)	0.03935	0.2281
GO Molecular Function	P-value	Adjusted p-value
alpha-N-acetylneuraminate Alpha-2,8-Sialyltransferase Activity (GO:0003828)	0.002248	0.01799
Sialyltransferase Activity (GO:0008373)	0.008966	0.03586
DEG-associated Pathways
Upregulated	Database	p-value
RIG-I-like receptor signaling pathway	KEGG_2021_Human	0.03107
Epstein-Barr virus infection	KEGG_2021_Human	0.08733
Coronavirus disease	KEGG_2021_Human	0.0997
Human papillomavirus infection	KEGG_2021_Human	0.1395
Downregulated	Database	p-value
Amyloid Fiber Formation R-HSA-977225	Reactome_2022	4.6096e-05
Metal Sequestration By Antimicrobial Proteins R-HSA-6799990	Reactome_2022	0.0008998
Neutrophil Degranulation R-HSA-6798695	Reactome_2022	0.001614
Diseases Associated With Visual Transduction R-HSA-2474795	Reactome_2022	0.001949
Canonical Retinoid Cycle In Rods (Twilight Vision) R-HSA-2453902	Reactome_2022	0.003446
Thyroid hormone synthesis	KEGG_2021_Human	0.01121
